# SMFNet reveals principles of combinatorial transcription factor assembly

**DOI:** 10.64898/2026.10.30.762954

**Authors:** Till Schwämmle, Nathaniel Diamant, Yuliya Badayeva, Rozemarijn Kleinendorst, Anshul Kundaje, Arnaud R. Krebs

**Affiliations:** Genome Biology Unit, EMBL Heidelberg, Meyerhofstraße 1, 69117 Heidelberg, Germany; Department of Computer Science, School of Engineering, Stanford University; Department of Genetics, School of Medicine, Stanford University; Faculty of Biosciences, Collaboration for Joint PhD Degree between EMBL and Heidelberg University, 69120 Heidelberg, Germany

## Abstract

Combinatorial assembly of transcription factors (TFs) opens chromatin at cis-regulatory elements (cREs) to establish cell-type-specific gene expression. Dissecting the role of individual TFs and their collective function has been limited by the diversity of TF binding-site arrangements across cREs. A single regulatory sequence can support multiple configurations of TF and nucleosome occupancy, raising the possibility that distinct chromatin states reflect different TF assemblies. Predictive models linking regulatory sequence to chromatin accessibility collapse these distinct molecular states into population averages, obscuring how TF assemblies shape accessible chromatin. Here, we introduce SMFNet, a generative diffusion model that predicts distributions of single-molecule chromatin accessibility profiles from DNA sequence, and PRISM, which identifies sequence features associated with individual molecular states. Together, these approaches enable us to systematically associate single molecule chromatin states at cREs with specific TF binding motifs. Experimental perturbation of these motifs redistributes the corresponding states as predicted by SMFNet, supporting their interpretation as TF-dependent configurations underlying chromatin opening. We then use controlled *in silico* motif screens to systematically dissect individual and combinatorial TF contributions to chromatin opening. Individual TFs show distinct chromatin-opening signatures, differing in accessible-region width and nucleosome-positioning precision even when associated with similar levels of chromatin accessibility. Combining motifs reveals partner- and spacing-dependent effects on chromatin accessibility, TF occupancy and nucleosome positioning. Genetic perturbation of TF binding sites using natural variation at endogenous cRE confirms that TF-specific properties shape chromatin accessibility *in vivo*. Together, our findings reveal sequence-encoded principles of combinatorial TF assembly during chromatin opening.
