## Supplementary Table 1 for "SMFNet reveals principles of combinatorial transcription factor assembly"

### Sheet: Index
Sheet Number	Description
1	SMF-ONT - 169 DNMT-TKO mESCs
2	SMF-ONT - F1 B6xSpret DNMT-TKO mESCs
3	Published sequencing datasets

### Sheet: 1
organism	cell_type	genotype	biological_replicate	assay	labeling_enzymes	platform	flow_cell	library_kit	reference_genome	basecaller	basecall_model	aligner	raw_read_count	raw_yield_bases	n_reads_processed	coverage_processed	N50_processed	candidate_series_accession
Mus musculus	159 mESC	DNMT triple knockout	1	SMF-ONT	M.CviPI; M.SssI	Oxford Nanopore PromethION	R10.4.1	SQK-LSK114	mm10	Bonito 0.7.3	dna_r10.4.1_e8.2_400bps_sup@v4.2.0	Minimap2 2.24	9667788	85304122228	9137198	32.9	12160	GSE350195
Mus musculus	159 mESC	DNMT triple knockout	2	SMF-ONT	M.CviPI; M.SssI	Oxford Nanopore PromethION	R10.4.1	SQK-LSK114	mm10	Bonito 0.7.3	dna_r10.4.1_e8.2_400bps_sup@v4.2.0	Minimap2 2.24	10528824	90058809933	10164891	35.3	11665	GSE350195
Mus musculus	159 mESC	DNMT triple knockout	3	SMF-ONT	M.CviPI; M.SssI	Oxford Nanopore PromethION	R10.4.1	SQK-LSK114	mm10	Bonito 0.7.3	dna_r10.4.1_e8.2_400bps_sup@v4.2.0	Minimap2 2.24	8080653	70930157809	7747025	28.3	12436	GSE350195
Mus musculus	159 mESC	DNMT triple knockout	4	SMF-ONT	M.CviPI; M.SssI	Oxford Nanopore PromethION	R10.4.1	SQK-LSK114	mm10	Bonito 0.7.3	dna_r10.4.1_e8.2_400bps_sup@v4.2.0	Minimap2 2.24	8569120	75473437989	8311013	29.6	11753	GSE350195

### Sheet: 2
organism	cell_type	genotype	biological_replicate	assay	labeling_enzymes	platform	flow_cell	library_kit	reference_genome	basecaller	basecall_model	aligner	haplotype	haplotype_label_PDF	n_reads_processed	n_reads_QC_file	N50_processed	coverage_processed	total_bases_processed	candidate_series_accession
Mus musculus	F1 B6xSpret mESC	DNMT triple knockout	1	SMF-ONT	M.CviPI; M.SssI	Oxford Nanopore PromethION	R10.4.1	SQK-LSK114	mm10	Bonito 0.7.3	dna_r10.4.1_e8.2_400bps_sup@v4.2.0	Minimap2 2.24	B6	M. domesticus	14011100	14011100	8924	31.5	85780250391	GSE350193
Mus musculus	F1 B6xSpret mESC	DNMT triple knockout	1	SMF-ONT	M.CviPI; M.SssI	Oxford Nanopore PromethION	R10.4.1	SQK-LSK114	mm10	Bonito 0.7.3	dna_r10.4.1_e8.2_400bps_sup@v4.2.0	Minimap2 2.24	SPRET	M. spretus	12519968	12519968	8869	27.6	75189722615	GSE350193
Mus musculus	F1 B6xSpret mESC	DNMT triple knockout	2	SMF-ONT	M.CviPI; M.SssI	Oxford Nanopore PromethION	R10.4.1	SQK-LSK114	mm10	Bonito 0.7.3	dna_r10.4.1_e8.2_400bps_sup@v4.2.0	Minimap2 2.24	B6	M. domesticus	17856124	17856124	8403	39	106282385004	GSE350193
Mus musculus	F1 B6xSpret mESC	DNMT triple knockout	2	SMF-ONT	M.CviPI; M.SssI	Oxford Nanopore PromethION	R10.4.1	SQK-LSK114	mm10	Bonito 0.7.3	dna_r10.4.1_e8.2_400bps_sup@v4.2.0	Minimap2 2.24	SPRET	M. spretus	16074576	16074576	8363	34.5	93990693630	GSE350193

### Sheet: 3
dataset_id	record_type	assay	organism	cell_type	genotype	target	citation	pubmed_id	series_accession	reference_genome	analysis_use
published_short_read_SMF	sequencing dataset	Illumina short-read SMF	Mus musculus	mESC	DNMT-TKO	-	Sönmezer et al., 2021	PMID33290745	E-MTAB-9123	mm10	Short-read model training and ONT comparison
published_GpC_SMF_mESC	sequencing dataset	Short-read GpC-only SMF	Mus musculus	mESC	WT	-	Kreibich et al., 2023	PMID36758546	E-MTAB-11700.	mm10	Cell-type-specific model training and benchmarking
published_GpC_SMF_NPC	sequencing dataset	Short-read GpC-only SMF	Mus musculus	NPC	WT	-	Kreibich et al., 2023	PMID36758546	E-MTAB-11700.	mm10	Cell-type-specific model training and benchmarking
published_GpC_SMF_C2C12	sequencing dataset	Short-read GpC-only SMF	Mus musculus	C2C12	WT	-	Kreibich et al., 2023	PMID36758546	E-MTAB-11700.	mm10	Cell-type-specific model training and benchmarking
published_GpC_SMF_MEL	sequencing dataset	Short-read GpC-only SMF	Mus musculus	MEL	WT	-	Kreibich et al., 2023	PMID36758546	E-MTAB-11700.	mm10	Cell-type-specific model training and benchmarking
published_Fiber_seq_GM12878	sequencing dataset	PacBio HiFi Fiber-seq	Homo sapiens	GM12878	WT	-	Vollger et al., 2026	PMID40501892	PRJNA1233341	hg38	Fiber-seq model training and benchmarking
published_CHIRA_Phc3_promoter	sequencing dataset	mCHIRA with targeted SMF	Mus musculus	mESC	WT	-	Baderna et al., 2026	PMID42538372	E-MTAB-16658, E-MTAB-16659, E-MTAB-16657	mm10	Phc3 motif-perturbation modeling
published_ATAC_mESC_TKO	sequencing dataset	ATAC-seq	Mus musculus	mESC	DNMT-TKO	-	Kaluscha et al., 2022	PMID36471082	GSE184470	mm10	ChromBPNet training, peak definition and F1 candidate regions
published_ChIP_ZIC3	sequencing dataset	ChIP-seq	Mus musculus	mESC	WT	ZIC3	Lim et al., 2010	PMID20872845	GSE22195	mm10	TF-specific GC-content analysis
published_ChIP_CTCF	sequencing dataset	ChIP-seq	Mus musculus	mESC	WT	CTCF	Stadler et al., 2010	PMID22170606	GSE30206	mm10	TF-specific GC-content analysis
published_ChIP_REST	sequencing dataset	ChIP-seq	Mus musculus	mESC	WT	REST	Whyte et al., 2012	PMID22297846	GSE27844	mm10	TF-specific GC-content analysis
published_ChIP_NF-YA	sequencing dataset	ChIP-seq	Mus musculus	mESC	WT	NF-YA	Oldfield et al., 2014	PMID25132174	GSE56840	mm10	TF-specific GC-content analysis
published_ChIP_MYC	sequencing dataset	ChIP-seq	Mus musculus	mESC	WT	MYC	Beck et al., 2014	PMID25405324	GSE48666	mm10	TF-specific GC-content analysis
published_ChIP_NRF1	sequencing dataset	ChIP-seq	Mus musculus	mESC	WT	NRF1	Domcke et al., 2015	PMID26675734	GSE67867	mm10	TF-specific GC-content analysis
published_ChIP_ESRRB	sequencing dataset	ChIP-seq	Mus musculus	mESC	WT	ESRRB	Chronis et al., 2017	PMID28111071	GSE90895	mm10	TF-specific GC-content analysis
published_ChIP_KLF4	sequencing dataset	ChIP-seq	Mus musculus	mESC	WT	KLF4	Chronis et al., 2017	PMID28111071	GSE90895	mm10	TF-specific GC-content analysis
published_ChIP_OCT4	sequencing dataset	ChIP-seq	Mus musculus	mESC	WT	OCT4	Chronis et al., 2017	PMID28111071	GSE90895	mm10	TF-specific GC-content analysis
published_ChIP_SOX2	sequencing dataset	ChIP-seq	Mus musculus	mESC	WT	SOX2	Chronis et al., 2017	PMID28111071	GSE90895	mm10	TF-specific GC-content analysis
published_ChIP_BANP	sequencing dataset	ChIP-seq	Mus musculus	mESC	WT	BANP	Grand et al., 2021	PMID34234345	GSE155604	mm10	TF-specific GC-content analysis
reference_Mouse_Genomes_Project	reference variant dataset	Whole-genome variant catalog	Mus musculus / Mus spretus	SPRET/EiJ	SPRET/EiJ	-	Keane et al., 2011	PMID21921910	-	mm10	Candidate parental variants and haplotype assignment
reference_ENCODE_cCREs	reference annotation	ENCODE cCRE annotation	Homo sapiens	GM12878 / reference registry	WT	-	Moore et al., 2026	PMID32728249	-	hg38	Fiber-seq model region selection
